# A pluripotent stem cell atlas of multilineage differentiation reveals *TMEM88* as a developmental regulator of mammalian blood pressure

**DOI:** 10.1101/2022.10.12.511862

**Authors:** Sophie Shen, Tessa Werner, Samuel W. Lukowski, Stacey Andersen, Yuliangzi Sun, Woo Jun Shim, Dalia Mizikovsky, Sakurako Kobayashi, Jennifer Outhwaite, Han Sheng Chiu, Xiaoli Chen, Gavin Chapman, Ella M. M. A. Martin, Di Xia, Duy Pham, Zezhuo Su, Daniel Kim, Pengyi Yang, Men Chee Tan, Enakshi Sinniah, Qiongyi Zhao, Sumedha Negi, Meredith A. Redd, Joseph E. Powell, Sally L. Dunwoodie, Patrick P. L. Tam, Mikael Bodén, Joshua W. K. Ho, Quan Nguyen, Nathan J. Palpant

## Abstract

Pluripotent stem cells provide a scalable approach to analyse molecular regulation of cell differentiation across multiple developmental lineage trajectories. In this study, we engineered barcoded iPSCs to generate an atlas of multilineage differentiation from pluripotency, encompassing a time-course of WNT-induced differentiation perturbed using modulators of WNT, BMP, and VEGF signalling. Computational mapping of *in vitro* cell types to *in vivo* developmental lineages revealed a diversity of iPSC-derived cell types comprising mesendoderm lineage cell types including lateral plate and paraxial mesoderm, neural crest, and primitive gut. Coupling this atlas of *in vitro* differentiation with Summary data-based Mendelian Randomisation analysis of human complex traits, we identify the WNT-inhibitor protein *TMEM88* as a putative regulator of mesendodermal cell types governing development of diverse cardiovascular and anthropometric traits. Using genetic loss of function models, we show that *TMEM88* is required for differentiation of diverse endoderm and mesoderm cell lineages *in vitro* and that *TMEM88* knockout *in vivo* results in a significant dysregulation of arterial blood pressure. This study provides an atlas of multilineage iPSC differentiation coupled with new molecular, computational, and statistical genetic tools to dissect genetic determinants of mammalian developmental physiology.
