## Supplemental Files, Supplemental Tables 3-9 for "A pluripotent stem cell atlas of multilineage differentiation reveals *TMEM88* as a developmental regulator of mammalian blood pressure": Table S5 - TRIAGE genes used for peak identification.xlsx

### Sheet: Table S1 - TRIAGE genes used fo
clust	v1gene	N	pct
0	SIX3	12	42.8571
0	PITX2	4	14.2857
0	CRTAC1	2	7.14286
0	TTLL6	2	7.14286
0	GATA4	2	7.14286
0	DLX4	1	3.57143
0	RBFOX3	1	3.57143
0	LMX1B	1	3.57143
0	C5orf66	1	3.57143
0	OTX2	1	3.57143
0	ONECUT1	1	3.57143
1	SIX3	71	50.3546
1	GATA4	31	21.9858
1	GATA3	15	10.6383
1	LMX1B	6	4.25532
1	OTX2	5	3.5461
1	PAX7	3	2.12766
1	ONECUT1	3	2.12766
1	MSX1	2	1.41844
1	NKX2-2	1	0.70922
1	DLX6	1	0.70922
1	MIR9-3HG	1	0.70922
1	MNX1	1	0.70922
1	DLX4	1	0.70922
2	SIX3	481	40.0166
2	LMX1B	418	34.7754
2	GATA4	83	6.90516
2	MNX1	42	3.49418
2	PAX7	39	3.24459
2	MSX1	38	3.1614
2	OTX2	26	2.16306
2	RBFOX3	21	1.74709
2	TTLL6	9	0.748752
2	DLX4	4	0.332779
2	PRAC1	4	0.332779
2	PITX2	3	0.249584
2	SRCIN1	3	0.249584
2	HOXB13	3	0.249584
2	C1orf61	3	0.249584
2	TBX3	3	0.249584
2	ONECUT1	2	0.166389
2	FENDRR	2	0.166389
2	LINC00261	2	0.166389
2	LHX5	2	0.166389
2	GATA3	2	0.166389
2	CNPY1	2	0.166389
2	MIR9-3HG	2	0.166389
2	EMX1	1	0.0831947
2	RNF220	1	0.0831947
2	CDH22	1	0.0831947
2	TMEM132E	1	0.0831947
2	NKX2-5	1	0.0831947
2	SHH	1	0.0831947
2	ZIC4	1	0.0831947
2	PRAC2	1	0.0831947
3	OTX2	22	19.6429
3	ONECUT1	20	17.8571
3	EMX1	15	13.3929
3	RBFOX3	13	11.6071
3	MNX1	9	8.03571
3	C1orf61	7	6.25
3	GATA4	3	2.67857
3	MIR9-3HG	3	2.67857
3	RNF220	3	2.67857
3	PITX2	3	2.67857
3	TTLL6	3	2.67857
3	SIX3	3	2.67857
3	DLX4	2	1.78571
3	TMEM132E	1	0.892857
3	PRAC1	1	0.892857
3	PAX5	1	0.892857
3	PAX9	1	0.892857
3	BARX1	1	0.892857
3	MSX1	1	0.892857
4	SIX3	47	30.5195
4	LMX1B	16	10.3896
4	TTLL6	14	9.09091
4	SLC32A1	11	7.14286
4	OTX2	9	5.84416
4	MSX1	8	5.19481
4	PITX2	6	3.8961
4	PAX7	5	3.24675
4	SIM2	4	2.5974
4	LHX2	4	2.5974
4	C5orf66	3	1.94805
4	EN2	3	1.94805
4	SRCIN1	3	1.94805
4	NKX6-1	3	1.94805
4	GATA3	3	1.94805
4	ONECUT1	2	1.2987
4	MNX1	2	1.2987
4	DLX4	2	1.2987
4	NKX2-2	2	1.2987
4	GATA4	2	1.2987
4	LINC00261	1	0.649351
4	PAX2	1	0.649351
4	MIR9-3HG	1	0.649351
4	CDX2	1	0.649351
4	ONECUT3	1	0.649351
5	RBFOX3	25	18.797
5	OTX2	19	14.2857
5	ONECUT1	17	12.782
5	EMX1	9	6.76692
5	RNF220	7	5.26316
5	C1orf61	6	4.51128
5	SIX3	6	4.51128
5	CDX2	5	3.7594
5	MNX1	5	3.7594
5	SRCIN1	4	3.00752
5	TTLL6	3	2.25564
5	GATA4	3	2.25564
5	ROBO3	3	2.25564
5	LINC00261	2	1.50376
5	FOXB1	2	1.50376
5	PAX7	2	1.50376
5	LHX2	2	1.50376
5	PITX2	2	1.50376
5	MSX1	2	1.50376
5	LMX1B	2	1.50376
5	EVX1	1	0.75188
5	DLX4	1	0.75188
5	IRX4	1	0.75188
5	CNPY1	1	0.75188
5	RSPO1	1	0.75188
5	PAX5	1	0.75188
5	MIR9-3HG	1	0.75188
6	GATA4	135	43.2692
6	SIX3	57	18.2692
6	GATA3	45	14.4231
6	LMX1B	27	8.65385
6	NKX2-2	9	2.88462
6	MSX1	6	1.92308
6	NKX2-5	5	1.60256
6	RBFOX3	4	1.28205
6	DLX4	4	1.28205
6	PAX7	3	0.961538
6	OTX2	3	0.961538
6	HMX1	2	0.641026
6	PRAC2	2	0.641026
6	TTLL6	1	0.320513
6	SIM2	1	0.320513
6	EMX2OS	1	0.320513
6	CDH22	1	0.320513
6	SFTA3	1	0.320513
6	ONECUT3	1	0.320513
6	TMEM132E	1	0.320513
6	PAX2	1	0.320513
6	HOXB13	1	0.320513
6	EN2	1	0.320513
7	SIX3	42	30.6569
7	LMX1B	29	21.1679
7	GATA3	19	13.8686
7	GATA4	10	7.29927
7	NKX2-5	5	3.64964
7	LHX2	4	2.91971
7	HMX1	4	2.91971
7	OTX2	3	2.18978
7	RBFOX3	3	2.18978
7	NKX2-2	2	1.45985
7	DLX4	2	1.45985
7	PRAC1	2	1.45985
7	PAX2	2	1.45985
7	PITX2	1	0.729927
7	TTLL6	1	0.729927
7	DLX3	1	0.729927
7	TBX3	1	0.729927
7	ONECUT1	1	0.729927
7	MSX1	1	0.729927
7	PRAC2	1	0.729927
7	NKX2-6	1	0.729927
7	PAX5	1	0.729927
7	SIM2	1	0.729927
8	GATA4	89	43.4146
8	PAX2	22	10.7317
8	SIX3	18	8.78049
8	PRAC1	10	4.87805
8	HOXB13	9	4.39024
8	CDH22	8	3.90244
8	HMX1	5	2.43902
8	MSX1	4	1.95122
8	GATA3	4	1.95122
8	LMX1B	4	1.95122
8	PRAC2	4	1.95122
8	PITX2	3	1.46341
8	ONECUT1	3	1.46341
8	DLX4	2	0.97561
8	RBFOX3	2	0.97561
8	NKX2-5	2	0.97561
8	PAX7	2	0.97561
8	EN1	2	0.97561
8	OTX2	1	0.487805
8	C1orf61	1	0.487805
8	EBF2	1	0.487805
8	TMEM132E	1	0.487805
8	PDX1	1	0.487805
8	ZIC4	1	0.487805
8	LHX2	1	0.487805
8	EN2	1	0.487805
8	PAX5	1	0.487805
8	CNPY1	1	0.487805
8	TTLL6	1	0.487805
8	SFTA3	1	0.487805
9	SIX3	33	32.3529
9	LMX1B	24	23.5294
9	GATA3	23	22.549
9	RBFOX3	5	4.90196
9	CDX2	2	1.96078
9	OTX2	2	1.96078
9	SFTA3	2	1.96078
9	HMX1	2	1.96078
9	HOXB13	2	1.96078
9	SIM2	1	0.980392
9	NKX2-2	1	0.980392
9	PAX9	1	0.980392
9	MSX1	1	0.980392
9	NKX2-5	1	0.980392
9	DLX4	1	0.980392
9	GATA4	1	0.980392
10	MNX1	42	37.8378
10	SIX3	11	9.90991
10	CDX2	11	9.90991
10	MSX1	6	5.40541
10	OTX2	5	4.5045
10	LMX1B	5	4.5045
10	LHX2	4	3.6036
10	CRTAC1	3	2.7027
10	GATA4	3	2.7027
10	PITX2	2	1.8018
10	RBFOX3	2	1.8018
10	RNF220	2	1.8018
10	GATA3	2	1.8018
10	GRM4	1	0.900901
10	MIR9-3HG	1	0.900901
10	PRAC2	1	0.900901
10	LHX5	1	0.900901
10	PRAC1	1	0.900901
10	ROBO3	1	0.900901
10	PRSS16	1	0.900901
10	DLX4	1	0.900901
10	SHH	1	0.900901
10	ALX4	1	0.900901
10	NKX2-5	1	0.900901
10	SOX17	1	0.900901
10	ONECUT1	1	0.900901
11	LMX1B	123	50
11	SIX3	87	35.3659
11	GATA4	17	6.91057
11	PAX7	7	2.84553
11	MSX1	4	1.62602
11	MNX1	2	0.813008
11	RBFOX3	2	0.813008
11	OTX2	2	0.813008
11	TTLL6	1	0.406504
11	PRAC2	1	0.406504
12	GATA4	234	31.2417
12	GATA3	169	22.5634
12	SIX3	136	18.1575
12	NKX2-2	30	4.00534
12	LMX1B	29	3.87183
12	RBFOX3	17	2.26969
12	OTX2	16	2.13618
12	NKX2-5	14	1.86916
12	MSX1	13	1.73565
12	PAX7	10	1.33511
12	PRAC1	10	1.33511
12	DLX4	9	1.2016
12	PAX2	9	1.2016
12	ONECUT1	8	1.06809
12	HMX1	7	0.934579
12	PRAC2	7	0.934579
12	MNX1	6	0.801068
12	PAX5	5	0.667557
12	SIM2	4	0.534045
12	CDX2	3	0.400534
12	LINC00261	2	0.267023
12	PAX6	2	0.267023
12	TBX3	2	0.267023
12	CDH22	1	0.133511
12	DLX6	1	0.133511
12	C1orf61	1	0.133511
12	ZIC4	1	0.133511
12	PITX2	1	0.133511
12	SRCIN1	1	0.133511
12	HOXB13	1	0.133511
13	SIX3	16	40
13	OTX2	4	10
13	MSX1	3	7.5
13	PITX2	3	7.5
13	MIR9-3HG	2	5
13	LHX2	2	5
13	ZIC4	2	5
13	RBFOX3	1	2.5
13	DLX4	1	2.5
13	GATA3	1	2.5
13	TTLL6	1	2.5
13	SIM2	1	2.5
13	OLIG3	1	2.5
13	SIM1	1	2.5
13	GATA4	1	2.5
14	MNX1	42	22.9508
14	SIX3	36	19.6721
14	CDX2	32	17.4863
14	LMX1B	11	6.01093
14	GATA4	9	4.91803
14	PITX2	7	3.82514
14	GATA3	7	3.82514
14	MSX1	4	2.18579
14	LHX5	4	2.18579
14	OTX2	3	1.63934
14	RNF220	3	1.63934
14	RBFOX3	3	1.63934
14	PRAC1	3	1.63934
14	ZIC4	3	1.63934
14	LHX2	2	1.0929
14	NKX2-2	1	0.546448
14	ONECUT1	1	0.546448
14	PAX7	1	0.546448
14	SHH	1	0.546448
14	HAND1	1	0.546448
14	DLX6	1	0.546448
14	LINC00261	1	0.546448
14	NKX2-5	1	0.546448
14	ROBO3	1	0.546448
14	SCRG1	1	0.546448
14	TMEM132E	1	0.546448
14	FENDRR	1	0.546448
14	HMX1	1	0.546448
14	CNPY1	1	0.546448
15	SIX3	9	15.5172
15	MNX1	8	13.7931
15	PITX2	5	8.62069
15	GATA4	5	8.62069
15	OTX2	4	6.89655
15	CDX2	3	5.17241
15	RNF220	3	5.17241
15	GATA3	3	5.17241
15	LINC00261	2	3.44828
15	LMX1B	2	3.44828
15	ONECUT1	2	3.44828
15	EBF2	2	3.44828
15	MIR9-3HG	2	3.44828
15	ROBO3	1	1.72414
15	FOXB1	1	1.72414
15	SHH	1	1.72414
15	HOXB13	1	1.72414
15	GRM4	1	1.72414
15	DLX6	1	1.72414
15	PRAC2	1	1.72414
15	ZIC4	1	1.72414
16	RBFOX3	43	18.1435
16	OTX2	39	16.4557
16	ONECUT1	26	10.9705
16	C1orf61	16	6.75105
16	MNX1	15	6.32911
16	EMX1	13	5.48523
16	SIX3	11	4.64135
16	GATA4	10	4.21941
16	PITX2	8	3.37553
16	RNF220	6	2.53165
16	TTLL6	6	2.53165
16	DLX4	5	2.1097
16	FOXB1	4	1.68776
16	SRCIN1	4	1.68776
16	CDX2	3	1.26582
16	GRM4	3	1.26582
16	MIR9-3HG	3	1.26582
16	NKX2-5	3	1.26582
16	BARX1	2	0.843882
16	PRAC1	2	0.843882
16	ONECUT3	2	0.843882
16	SCRG1	2	0.843882
16	LINC00261	2	0.843882
16	MSX1	1	0.421941
16	SOX17	1	0.421941
16	HMX1	1	0.421941
16	EN1	1	0.421941
16	TBX15	1	0.421941
16	SLC32A1	1	0.421941
16	NTNG2	1	0.421941
16	METAP1D	1	0.421941
16	PDX1	1	0.421941
17	MNX1	43	28.6667
17	LMX1B	21	14
17	GATA4	20	13.3333
17	SIX3	13	8.66667
17	OTX2	8	5.33333
17	RBFOX3	6	4
17	ONECUT1	5	3.33333
17	CDX2	4	2.66667
17	MSX1	4	2.66667
17	TTLL6	3	2
17	EMX1	3	2
17	PAX5	2	1.33333
17	PRAC1	2	1.33333
17	ONECUT3	2	1.33333
17	GATA3	1	0.666667
17	TBX15	1	0.666667
17	HOXB13	1	0.666667
17	PAX7	1	0.666667
17	FOXB1	1	0.666667
17	PITX2	1	0.666667
17	C1orf61	1	0.666667
17	EMX2OS	1	0.666667
17	RNF220	1	0.666667
17	LINC00261	1	0.666667
17	C5orf66	1	0.666667
17	NKX2-5	1	0.666667
17	CRTAC1	1	0.666667
17	PRAC2	1	0.666667
18	SIX3	194	40.5858
18	LMX1B	67	14.0167
18	GATA3	60	12.5523
18	GATA4	22	4.60251
18	HMX1	16	3.34728
18	OTX2	15	3.13808
18	PITX2	9	1.88285
18	NKX2-2	8	1.67364
18	PRAC1	8	1.67364
18	RBFOX3	7	1.46444
18	PRAC2	7	1.46444
18	DLX4	6	1.25523
18	NKX2-5	6	1.25523
18	ONECUT1	5	1.04603
18	HOXB13	5	1.04603
18	PAX2	5	1.04603
18	PAX9	3	0.627615
18	NKX2-6	3	0.627615
18	MSX1	3	0.627615
18	EMX1	3	0.627615
18	TTLL6	2	0.41841
18	PAX7	2	0.41841
18	EBF2	2	0.41841
18	HAND1	2	0.41841
18	SRCIN1	2	0.41841
18	MNX1	2	0.41841
18	SIM2	2	0.41841
18	DLX6	2	0.41841
18	LINC00261	1	0.209205
18	SIM1	1	0.209205
18	NEUROG1	1	0.209205
18	SFTA3	1	0.209205
18	ZIC4	1	0.209205
18	LHX2	1	0.209205
18	CDX2	1	0.209205
18	MIR9-3HG	1	0.209205
18	TBX5	1	0.209205
18	PAX5	1	0.209205
19	LMX1B	35	38.4615
19	SIX3	27	29.6703
19	GATA4	8	8.79121
19	MSX1	7	7.69231
19	PAX7	4	4.3956
19	RBFOX3	3	3.2967
19	MNX1	2	2.1978
19	MIR9-3HG	1	1.0989
19	SRCIN1	1	1.0989
19	C1orf61	1	1.0989
19	HOXB13	1	1.0989
19	PAX5	1	1.0989
20	SIX3	55	61.7978
20	LMX1B	11	12.3596
20	GATA4	9	10.1124
20	PAX7	5	5.61798
20	HMX1	3	3.37079
20	GATA3	2	2.24719
20	PITX2	2	2.24719
20	MSX1	1	1.1236
20	TBX3	1	1.1236
21	SIX3	35	25.1799
21	GATA3	23	16.5468
21	GATA4	19	13.6691
21	NKX2-5	13	9.35252
21	LMX1B	7	5.03597
21	OTX2	7	5.03597
21	MSX1	6	4.31655
21	HAND1	4	2.8777
21	LINC00261	3	2.15827
21	PITX2	3	2.15827
21	ZIC4	2	1.43885
21	C5orf66	2	1.43885
21	DLX4	2	1.43885
21	RBFOX3	1	0.719424
21	PAX7	1	0.719424
21	CDX2	1	0.719424
21	LHX5	1	0.719424
21	TBX5	1	0.719424
21	DLX6	1	0.719424
21	TMEM132E	1	0.719424
21	EN1	1	0.719424
21	PDX1	1	0.719424
21	PAX2	1	0.719424
21	ONECUT1	1	0.719424
21	SCRG1	1	0.719424
21	TFAP2A	1	0.719424
22	SIX3	7	53.8462
22	LMX1B	2	15.3846
22	MNX1	1	7.69231
22	OTX2	1	7.69231
22	DLX6	1	7.69231
22	GATA4	1	7.69231
23	GATA4	33	37.931
23	SIX3	9	10.3448
23	MSX1	8	9.1954
23	PAX2	6	6.89655
23	HOXB13	6	6.89655
23	PRAC2	4	4.5977
23	C1orf61	3	3.44828
23	HMX1	3	3.44828
23	DLX4	2	2.29885
23	TMEM132E	2	2.29885
23	ONECUT1	2	2.29885
23	LMX1B	2	2.29885
23	PRAC1	2	2.29885
23	EMX2OS	1	1.14943
23	PITX2	1	1.14943
23	OTX2	1	1.14943
23	GATA3	1	1.14943
23	NKX2-6	1	1.14943
24	GATA4	23	47.9167
24	MSX1	5	10.4167
24	GATA3	4	8.33333
24	NKX2-5	3	6.25
24	OTX2	2	4.16667
24	C1orf61	2	4.16667
24	SIX3	2	4.16667
24	HMX1	2	4.16667
24	CDH22	1	2.08333
24	PAX7	1	2.08333
24	PRAC2	1	2.08333
24	TBX15	1	2.08333
24	PRAC1	1	2.08333
25	GATA4	18	34.6154
25	SIX3	9	17.3077
25	MSX1	5	9.61538
25	HMX1	5	9.61538
25	PRAC1	5	9.61538
25	LMX1B	3	5.76923
25	PRAC2	3	5.76923
25	PAX2	2	3.84615
25	EMX1	1	1.92308
25	SRCIN1	1	1.92308
26	GATA4	488	67.7778
26	PAX2	50	6.94444
26	GATA3	45	6.25
26	HMX1	25	3.47222
26	LMX1B	22	3.05556
26	HOXB13	16	2.22222
26	SIX3	13	1.80556
26	PRAC2	12	1.66667
26	CDX2	7	0.972222
26	PRAC1	7	0.972222
26	DLX4	4	0.555556
26	NKX2-5	4	0.555556
26	PAX5	3	0.416667
26	TBX3	3	0.416667
26	MSX1	3	0.416667
26	ZIC4	3	0.416667
26	C5orf66	2	0.277778
26	NKX2-2	2	0.277778
26	SRCIN1	1	0.138889
26	PAX7	1	0.138889
26	SIM2	1	0.138889
26	NKX2-6	1	0.138889
26	PAX9	1	0.138889
26	SFTA3	1	0.138889
26	MNX1	1	0.138889
26	RBFOX3	1	0.138889
26	EN1	1	0.138889
26	TMEM132E	1	0.138889
26	C1orf61	1	0.138889
27	PITX2	6	9.09091
27	SIX1	5	7.57576
27	SIX3	5	7.57576
27	MNX1	5	7.57576
27	GATA3	4	6.06061
27	SCRG1	4	6.06061
27	OTX2	4	6.06061
27	CDX2	4	6.06061
27	LMX1B	3	4.54545
27	RNF220	3	4.54545
27	SHH	3	4.54545
27	MSX1	3	4.54545
27	LINC00261	2	3.0303
27	DLX1	2	3.0303
27	PRAC1	2	3.0303
27	CRTAC1	1	1.51515
27	PAX3	1	1.51515
27	TTLL6	1	1.51515
27	NRN1	1	1.51515
27	ROBO3	1	1.51515
27	SIM2	1	1.51515
27	PDX1	1	1.51515
27	SRCIN1	1	1.51515
27	GATA4	1	1.51515
27	HOXB13	1	1.51515
27	PRSS16	1	1.51515
28	GATA4	272	71.2042
28	PAX2	32	8.37696
28	HMX1	17	4.45026
28	LMX1B	10	2.6178
28	SIX3	9	2.35602
28	HOXB13	7	1.83246
28	PRAC1	6	1.57068
28	GATA3	5	1.3089
28	PRAC2	5	1.3089
28	NKX2-5	3	0.78534
28	SIM2	2	0.52356
28	PAX7	2	0.52356
28	ONECUT3	1	0.26178
28	MSX1	1	0.26178
28	CDX2	1	0.26178
28	LHX2	1	0.26178
28	ONECUT1	1	0.26178
28	FENDRR	1	0.26178
28	RBFOX3	1	0.26178
28	EN2	1	0.26178
28	CNPY1	1	0.26178
28	PAX5	1	0.26178
28	SFTA3	1	0.26178
28	NKX2-2	1	0.26178
29	GATA4	250	57.8704
29	ONECUT1	73	16.8981
29	HMX1	15	3.47222
29	TBX3	14	3.24074
29	SIX3	11	2.5463
29	PDX1	11	2.5463
29	LMX1B	9	2.08333
29	GATA3	8	1.85185
29	PAX2	6	1.38889
29	LINC00261	4	0.925926
29	ONECUT3	4	0.925926
29	NKX2-5	4	0.925926
29	HOXB13	4	0.925926
29	PITX2	2	0.462963
29	MSX1	2	0.462963
29	OTX2	2	0.462963
29	RBFOX3	2	0.462963
29	DLX4	1	0.231481
29	MNX1	1	0.231481
29	RNF220	1	0.231481
29	ROBO3	1	0.231481
29	DLX3	1	0.231481
29	SIM1	1	0.231481
29	PAX6	1	0.231481
29	TMEM132E	1	0.231481
29	GATA2	1	0.231481
29	SIM2	1	0.231481
29	CDX2	1	0.231481
30	GATA4	454	68.066
30	HMX1	47	7.04648
30	ONECUT1	39	5.84708
30	GATA3	14	2.09895
30	CDX2	13	1.94903
30	HOXB13	13	1.94903
30	PITX2	12	1.7991
30	TBX3	11	1.64918
30	SIX3	10	1.49925
30	PDX1	10	1.49925
30	PAX2	10	1.49925
30	LMX1B	7	1.04948
30	LINC00261	6	0.89955
30	MNX1	3	0.449775
30	ONECUT3	3	0.449775
30	MSX1	2	0.29985
30	OTX2	2	0.29985
30	TTLL6	1	0.149925
30	SYT2	1	0.149925
30	SIM2	1	0.149925
30	NKX2-5	1	0.149925
30	EBF2	1	0.149925
30	ZIC4	1	0.149925
30	PRAC1	1	0.149925
30	SRCIN1	1	0.149925
30	NKX2-6	1	0.149925
30	C5orf66	1	0.149925
30	LHX2	1	0.149925
31	ONECUT1	57	36.3057
31	GATA4	53	33.758
31	PDX1	13	8.28025
31	TBX3	8	5.09554
31	LMX1B	5	3.18471
31	LINC00261	4	2.54777
31	SIX3	4	2.54777
31	GATA3	4	2.54777
31	RBFOX3	2	1.27389
31	OTX2	2	1.27389
31	ONECUT3	1	0.636943
31	HMX1	1	0.636943
31	CNPY1	1	0.636943
31	PAX2	1	0.636943
31	CDX2	1	0.636943
32	GATA4	117	79.5918
32	NKX2-5	13	8.84354
32	SIX3	5	3.40136
32	HOXB13	3	2.04082
32	LMX1B	2	1.36054
32	TBX5	1	0.680272
32	CDH22	1	0.680272
32	OTX2	1	0.680272
32	PAX7	1	0.680272
32	NKX2-6	1	0.680272
32	LHX2	1	0.680272
32	PRAC2	1	0.680272
33	SIX3	71	27.2031
33	OTX2	40	15.3257
33	LMX1B	33	12.6437
33	GATA3	21	8.04598
33	PITX2	15	5.74713
33	GATA4	8	3.06513
33	LINC00261	7	2.68199
33	SRCIN1	6	2.29885
33	COL2A1	6	2.29885
33	EMX1	6	2.29885
33	MSX1	5	1.91571
33	RNF220	4	1.53257
33	NKX2-5	4	1.53257
33	MNX1	4	1.53257
33	SIM1	3	1.14943
33	DLX4	3	1.14943
33	ONECUT1	3	1.14943
33	TBX3	3	1.14943
33	CELF4	2	0.766284
33	FOXE1	2	0.766284
33	PAX9	2	0.766284
33	TTLL6	2	0.766284
33	SIM2	2	0.766284
33	SHH	1	0.383142
33	GDF6	1	0.383142
33	NKX2-3	1	0.383142
33	PDX1	1	0.383142
33	C5orf66	1	0.383142
33	GRM4	1	0.383142
33	PRSS16	1	0.383142
33	SYT2	1	0.383142
33	HAND1	1	0.383142
34	GATA4	18	62.069
34	HOXB13	3	10.3448
34	SIX3	2	6.89655
34	LMX1B	1	3.44828
34	NKX2-5	1	3.44828
34	RBFOX3	1	3.44828
34	HAND1	1	3.44828
34	PRAC2	1	3.44828
34	HMX1	1	3.44828
35	GATA4	40	57.971
35	ONECUT1	15	21.7391
35	SIX3	4	5.7971
35	LMX1B	4	5.7971
35	TBX3	2	2.89855
35	GATA3	2	2.89855
35	PDX1	1	1.44928
35	SIM2	1	1.44928
36	LMX1B	51	26.0204
36	SIX3	40	20.4082
36	GATA3	21	10.7143
36	OTX2	13	6.63265
36	LINC00261	12	6.12245
36	PITX2	9	4.59184
36	PAX9	7	3.57143
36	SIM1	6	3.06122
36	DLX3	4	2.04082
36	MNX1	4	2.04082
36	PRSS16	3	1.53061
36	DLX4	3	1.53061
36	GATA4	3	1.53061
36	COL2A1	2	1.02041
36	EMX1	2	1.02041
36	SHH	2	1.02041
36	NKX2-5	2	1.02041
36	RNF220	2	1.02041
36	LHX5	1	0.510204
36	HAND1	1	0.510204
36	MSX1	1	0.510204
36	SIM2	1	0.510204
36	MIR9-3HG	1	0.510204
36	TFAP2A	1	0.510204
36	TBX3	1	0.510204
36	DLX6	1	0.510204
36	FENDRR	1	0.510204
36	ONECUT1	1	0.510204
37	GATA4	27	87.0968
37	NKX2-5	2	6.45161
37	UNCX	1	3.22581
37	PAX6	1	3.22581
38	SIX3	57	57.5758
38	PAX2	7	7.07071
38	LMX1B	6	6.06061
38	PAX7	5	5.05051
38	TFAP2A	4	4.0404
38	MSX1	4	4.0404
38	RBFOX3	4	4.0404
38	EN1	2	2.0202
38	DLX1	2	2.0202
38	SIM2	2	2.0202
38	SRCIN1	1	1.0101
38	PAX5	1	1.0101
38	FOXB1	1	1.0101
38	TFAP2B	1	1.0101
38	PAX6	1	1.0101
38	PITX2	1	1.0101
39	LMX1B	26	37.6812
39	SIX3	13	18.8406
39	GATA3	11	15.942
39	OTX2	7	10.1449
39	PITX2	3	4.34783
39	MNX1	3	4.34783
39	SRCIN1	1	1.44928
39	C5orf66	1	1.44928
39	NKX2-5	1	1.44928
39	ONECUT1	1	1.44928
39	GATA4	1	1.44928
39	SIM1	1	1.44928
40	GATA4	55	93.2203
40	NKX2-5	4	6.77966
41	GATA4	20	58.8235
41	NKX2-5	3	8.82353
41	HMX1	3	8.82353
41	MSX1	2	5.88235
41	PAX2	1	2.94118
41	GATA3	1	2.94118
41	LHX2	1	2.94118
41	PRAC2	1	2.94118
41	ONECUT1	1	2.94118
41	HOXB13	1	2.94118
42	GATA4	65	66.3265
42	HOXB13	8	8.16327
42	PRAC2	7	7.14286
42	SIX3	5	5.10204
42	GATA3	3	3.06122
42	NKX2-5	2	2.04082
42	HAND1	1	1.02041
42	EMX2OS	1	1.02041
42	MSX1	1	1.02041
42	LHX2	1	1.02041
42	ONECUT1	1	1.02041
42	HMX1	1	1.02041
42	PAX2	1	1.02041
42	TMEM132E	1	1.02041
43	SIX3	7	87.5
43	RBFOX3	1	12.5
44	GATA4	62	62
44	MSX1	6	6
44	PRAC2	6	6
44	HOXB13	6	6
44	HMX1	4	4
44	NKX2-5	3	3
44	PRAC1	3	3
44	GATA3	2	2
44	UNCX	1	1
44	PAX2	1	1
44	ONECUT1	1	1
44	C1orf61	1	1
44	SIX3	1	1
44	LHX2	1	1
44	NKX2-2	1	1
44	TMEM132E	1	1
45	GATA4	8	40
45	NKX2-5	2	10
45	HAND1	2	10
45	MSX1	2	10
45	HMX1	1	5
45	NKX6-1	1	5
45	GATA3	1	5
45	SIX3	1	5
45	HOXB13	1	5
45	PRAC2	1	5
46	SIX3	5	50
46	PAX2	1	10
46	GATA3	1	10
46	OTX2	1	10
46	SFTA3	1	10
46	TTLL6	1	10
47	GATA4	36	46.1538
47	PRAC1	8	10.2564
47	HMX1	8	10.2564
47	PRAC2	5	6.41026
47	HOXB13	5	6.41026
47	MSX1	3	3.84615
47	PAX2	3	3.84615
47	NKX2-5	2	2.5641
47	TBX3	1	1.28205
47	PAX7	1	1.28205
47	NKX2-6	1	1.28205
47	GATA3	1	1.28205
47	ONECUT1	1	1.28205
47	LHX2	1	1.28205
47	ALX4	1	1.28205
47	TBX5	1	1.28205
