## Supplemental Files, Supplemental Tables 3-9 for "A pluripotent stem cell atlas of multilineage differentiation reveals *TMEM88* as a developmental regulator of mammalian blood pressure": Table S7 - Specificity of cell identity-defining TRIAGE-ParseR genes across all peaks.xlsx

### Sheet: Table S3 - Comodulation genes a
gene	N	peaks
CFAP46	1	0
CRTAC1	1	0
MEIS3	1	0
NFASC	1	0
OLIG3	1	0
SLC12A5	1	0
CYP26A1	1	1
BTBD11	1	10
LIN28B	1	10
MIR9-3HG	1	13
ZIC4	1	13
T	1	14
TROAP	1	15
CRLF1	1	17
PAX9	1	18
DMRTA2	1	22
LINC01574	1	22
ONECUT3	1	22
PAX3	1	22
FLI1	1	24
FOXC2	1	24
LMO2	1	24
PCAT19	1	24
SOX7	1	24
TAL1	1	24
VAX1	1	24
NRG2	1	25
ACAN	1	27
FOXD1	1	27
MDFI	1	27
KCNG1	1	3
NR6A1	1	3
WNT3	1	3
PDGFRA	1	30
NKAIN4	1	33
GPC3	1	36
HES4	1	36
IGFBP5	1	36
SIM1	1	36
PTH1R	1	37
TBX2	1	37
UNCX	1	37
CDC20B	1	4
CFAP65	1	4
CFAP74	1	4
DNAAF3	1	4
EN2	1	4
KIF19	1	4
MYO5B	1	4
SPAG6	1	4
SYT5	1	4
AUTS2	1	43
NKX2-8	1	43
PPIE	1	43
CCBE1	1	44
MEIS1	1	44
PRDM6	1	44
RNF219-AS1	1	44
TENM4	1	44
WNT5A	1	44
BARHL2	1	46
DBX1	1	46
DLX3	1	46
PRRX1	1	46
C4orf48	1	5
DMKN	1	5
NKX2-2	1	7
ASS1	1	8
COL13A1	1	8
IRX1	1	8
IRX5	1	9
NTM	2	0, 27
NKX6-1	2	0, 4
XKR6	2	10, 38
KIF1A	2	16, 10
C1orf61	2	16, 3
NKX2-3	2	18, 7
EGFLAM	2	20, 12
DLX4	2	22, 46
DLX6	2	22, 46
MECOM	2	24, 30
EBF2	2	25, 8
IHH	2	29, 30
ROBO3	2	3, 5
SP8	2	3, 5
DUSP9	2	30, 35
NKX2-6	2	32, 37
TBX5	2	32, 37
SOX2	2	33, 9
DPYSL5	2	38, 43
LHX2	2	4, 38
CASZ1	2	40, 37
HOXB5	2	42, 44
RAX	2	43, 38
PTPRN2	3	0, 22, 4
SRCIN1	3	0, 3, 4
TJP1	3	0, 5, 3
COL4A6	3	1, 36, 12
SALL1	3	12, 46, 6
CDX2	3	14, 26, 10
SFRP2	3	16, 3, 38
SP5	3	19, 11, 2
GATA5	3	24, 29, 35
CRMP1	3	3, 38, 5
HHEX	3	31, 29, 35
GDF6	3	34, 40, 45
FOXE1	3	36, 39, 33
PAX7	3	4, 19, 2
DPYSL2	3	43, 27, 10
LHX5	3	43, 46, 38
SFTA3	3	43, 46, 38
GMDS	3	5, 8, 3
LMX1A	4	10, 13, 27, 15
KRT19	4	15, 1, 27, 10
COL4A2	4	15, 27, 10, 12
EMX1	4	16, 3, 24, 5
TNNT1	4	20, 1, 2, 10
GRM4	4	20, 3, 5, 16
CADM1	4	20, 36, 8, 12
GATA2	4	26, 24, 34, 45
ZNF503	4	27, 43, 11, 15
EEF1A2	4	32, 40, 0, 37
CDKN2A	4	33, 36, 4, 45
NR2F1	4	35, 31, 36, 38
CFAP77	5	13, 17, 22, 4, 0
DLGAP4	5	15, 30, 35, 10, 4
GAL	5	16, 3, 1, 11, 2
METAP1D	5	16, 5, 1, 8, 3
IRX3	5	20, 27, 18, 7, 23
HNF1B	5	26, 29, 30, 28, 35
GAD1	5	26, 3, 5, 16, 17
LINGO1	5	28, 37, 46, 38, 43
HAND2	5	32, 40, 24, 34, 37
SCRG1	5	32, 40, 27, 34, 38
MACROD1	5	5, 36, 8, 12, 3
ZIC5	6	16, 17, 3, 11, 38, 5
TTLL6	6	17, 22, 11, 2, 4, 0
CNTFR	6	25, 32, 34, 8, 23, 47
HOXB3	6	42, 45, 47, 25, 41, 44
EVX1	6	42, 6, 44, 12, 19, 34
ARHGAP29	7	0, 15, 44, 27, 36, 10, 12
FOXB1	7	0, 16, 17, 3, 46, 5, 38
SIX1	7	18, 23, 15, 25, 27, 45, 8
FRMD4A	7	26, 44, 28, 29, 30, 12, 3
ONECUT1	7	35, 16, 3, 29, 30, 31, 5
TLX1	7	41, 42, 44, 24, 25, 47, 34
HOXB13	7	42, 23, 44, 45, 8, 47, 34
MSX2	7	47, 26, 28, 37, 41, 44, 45
GSC	8	11, 2, 19, 20, 16, 3, 46, 0
PROX1	8	31, 10, 29, 34, 35, 37, 14, 15
CPXM1	9	16, 19, 18, 21, 24, 34, 7, 14, 15
CELF4	9	17, 26, 30, 33, 9, 28, 6, 35, 36
NKX2-5	9	26, 21, 24, 32, 34, 37, 40, 7, 45
PAX2	9	41, 23, 46, 8, 25, 38, 47, 26, 28
RBFOX3	10	0, 16, 19, 5, 11, 2, 38, 43, 8, 3
DLK1	10	1, 18, 29, 30, 31, 46, 21, 38, 35, 43
KCNQ2	10	11, 2, 29, 8, 0, 26, 3, 5, 16, 38
IGF2	10	27, 32, 40, 45, 21, 34, 39, 41, 36, 47
ZIC2	10	4, 16, 17, 3, 46, 11, 2, 38, 5, 10
SOX17	12	11, 2, 21, 24, 12, 19, 1, 20, 26, 28, 30, 6
BMP4	12	13, 22, 33, 39, 45, 9, 18, 21, 34, 7, 36, 44
PRSS16	12	14, 16, 9, 12, 18, 21, 29, 3, 36, 5, 7, 10
FOXC1	12	18, 23, 24, 34, 36, 47, 7, 12, 25, 20, 9, 8
SHH	12	21, 27, 36, 0, 10, 14, 15, 20, 4, 13, 22, 46
PRAC2	12	41, 42, 23, 44, 45, 8, 15, 25, 47, 26, 28, 34
EOMES	13	1, 11, 12, 2, 25, 8, 19, 20, 5, 16, 17, 3, 23
HAND1	13	23, 47, 25, 21, 32, 34, 37, 40, 41, 42, 44, 45, 8
TWIST1	14	13, 25, 32, 36, 40, 20, 42, 14, 22, 37, 4, 0, 15, 23
PRAC1	15	14, 41, 42, 17, 23, 44, 8, 12, 15, 25, 47, 18, 26, 27, 28
HMX1	15	47, 6, 25, 26, 31, 24, 28, 29, 30, 34, 41, 44, 7, 45, 8
MNX1	16	12, 14, 15, 16, 19, 26, 3, 1, 11, 17, 2, 21, 27, 39, 7, 10
GATA6	18	1, 11, 2, 29, 30, 34, 45, 8, 19, 41, 42, 31, 32, 35, 37, 40, 47, 44
BMP7	18	1, 12, 17, 2, 26, 32, 39, 40, 46, 10, 28, 34, 37, 4, 6, 0, 15, 36
FOXA1	18	18, 21, 30, 35, 36, 10, 12, 14, 15, 39, 1, 13, 20, 22, 27, 29, 31, 46
ISL1	19	1, 12, 18, 25, 34, 7, 20, 42, 26, 32, 37, 40, 41, 45, 6, 9, 23, 47, 44
NR2F2	19	12, 18, 21, 24, 35, 7, 39, 9, 13, 22, 26, 27, 29, 30, 31, 33, 36, 45, 38
MSX1	19	23, 4, 47, 22, 25, 11, 13, 2, 21, 24, 34, 38, 41, 42, 44, 10, 37, 45, 8
MEIS2	20	27, 31, 32, 33, 39, 40, 45, 18, 24, 29, 34, 35, 37, 41, 42, 7, 43, 36, 47, 44
LMX1B	21	14, 4, 6, 17, 22, 31, 11, 12, 18, 19, 2, 21, 25, 36, 38, 39, 7, 9, 1, 10, 27
IGF2BP3	22	10, 13, 15, 16, 17, 19, 20, 3, 31, 39, 1, 11, 18, 2, 29, 30, 38, 5, 6, 7, 43, 36
NAV2	23	19, 26, 27, 3, 32, 33, 40, 45, 9, 10, 28, 34, 37, 4, 41, 42, 14, 35, 43, 0, 15, 36, 44
PITX2	24	21, 34, 10, 14, 15, 39, 9, 0, 18, 20, 22, 26, 27, 28, 30, 32, 33, 36, 37, 4, 41, 42, 44, 45
TBX3	26	21, 23, 24, 35, 47, 7, 12, 19, 1, 11, 18, 2, 20, 26, 28, 29, 30, 31, 40, 41, 42, 44, 45, 6, 9, 8
CRNDE	29	1, 12, 13, 19, 20, 22, 25, 27, 33, 39, 46, 8, 9, 10, 11, 18, 2, 21, 29, 35, 41, 42, 6, 7, 14, 15, 23, 36, 4
SHTN1	31	0, 13, 15, 19, 20, 22, 31, 33, 39, 44, 45, 46, 5, 9, 1, 18, 21, 27, 28, 29, 30, 35, 36, 6, 7, 10, 14, 8, 12, 3, 4
SIX3	31	14, 4, 6, 13, 15, 17, 22, 25, 26, 31, 32, 43, 46, 0, 1, 11, 12, 18, 19, 2, 20, 21, 33, 34, 36, 38, 39, 7, 9, 10, 37
LINC00261	31	21, 35, 7, 12, 14, 15, 16, 19, 39, 43, 0, 1, 11, 13, 17, 18, 2, 20, 22, 26, 28, 29, 30, 31, 33, 36, 4, 46, 6, 9, 10
GATA3	33	23, 35, 36, 4, 47, 12, 22, 25, 26, 31, 46, 0, 1, 18, 20, 21, 24, 28, 29, 30, 32, 33, 34, 39, 40, 41, 42, 44, 6, 7, 9, 37, 45
SFRP1	34	1, 11, 12, 13, 17, 2, 22, 25, 26, 29, 3, 30, 31, 39, 45, 46, 8, 9, 20, 21, 28, 38, 41, 42, 5, 6, 16, 35, 43, 0, 23, 36, 47, 44
GATA4	34	14, 35, 41, 6, 13, 16, 17, 22, 26, 31, 32, 40, 44, 11, 12, 15, 19, 2, 21, 23, 24, 25, 29, 30, 34, 39, 42, 45, 47, 7, 1, 28, 37, 8
RNF220	37	11, 18, 2, 21, 23, 29, 30, 36, 47, 7, 8, 10, 12, 14, 15, 20, 43, 5, 0, 1, 13, 16, 17, 26, 27, 28, 3, 33, 35, 4, 42, 44, 46, 6, 9, 38, 45
BUB3	38	11, 18, 23, 24, 34, 35, 36, 47, 7, 12, 15, 26, 3, 39, 43, 0, 1, 16, 17, 20, 21, 27, 29, 30, 31, 32, 4, 40, 41, 42, 44, 5, 6, 9, 10, 38, 45, 8
OTX2	38	21, 23, 34, 35, 47, 7, 12, 14, 15, 16, 19, 25, 39, 43, 9, 0, 1, 11, 13, 17, 18, 2, 20, 22, 3, 32, 33, 36, 4, 42, 44, 45, 46, 5, 6, 10, 38, 8
DSP	41	10, 12, 13, 15, 16, 17, 19, 20, 22, 26, 3, 31, 32, 33, 38, 39, 40, 45, 9, 1, 11, 18, 2, 21, 24, 27, 28, 29, 30, 34, 35, 37, 41, 5, 6, 7, 14, 0, 36, 4, 44
IGF2BP1	46	1, 10, 11, 12, 18, 2, 24, 25, 27, 29, 30, 34, 36, 7, 8, 14, 19, 20, 33, 39, 41, 42, 43, 5, 9, 13, 16, 17, 22, 26, 28, 3, 31, 32, 35, 37, 40, 45, 46, 6, 0, 15, 23, 38, 47, 44
COL2A1	46	1, 11, 12, 18, 2, 21, 23, 24, 27, 29, 30, 34, 36, 43, 7, 8, 10, 14, 19, 20, 25, 39, 13, 17, 22, 26, 28, 3, 31, 32, 33, 35, 37, 4, 40, 41, 42, 46, 6, 9, 0, 15, 38, 45, 47, 44
CAMTA1	48	0, 13, 15, 16, 17, 19, 20, 22, 25, 26, 31, 32, 33, 39, 40, 44, 45, 46, 5, 9, 1, 11, 18, 2, 21, 24, 27, 28, 29, 30, 34, 35, 36, 37, 38, 41, 42, 6, 7, 10, 14, 43, 8, 12, 23, 3, 4, 47
GNAS	48	0, 13, 15, 16, 17, 19, 20, 22, 25, 26, 31, 32, 33, 39, 40, 44, 45, 46, 5, 9, 1, 11, 18, 2, 21, 24, 27, 28, 29, 30, 34, 35, 36, 37, 38, 41, 42, 6, 7, 10, 14, 43, 8, 12, 23, 3, 4, 47
