## Supplemental Files, Supplemental Tables 3-9 for "A pluripotent stem cell atlas of multilineage differentiation reveals *TMEM88* as a developmental regulator of mammalian blood pressure": Table S8 - GO Terms for each TRIAGE Peak.xlsx

### Sheet: rrcpint_peaks_filtcomodGOterms
GO Term	TRIAGE-Cluster cell type peak	TRIAGE-ParseR Gene cluster	p-value
Generation_of_neurons	peak_0	0_3	6.59e-09
Epithelial_tube_morphogenesis	peak_0	0_4	0.00021
Neural_tube_development	peak_0	0_4	0.00026
Skeletal_system_morphogenesis	peak_0	0_4	0.00026
Gastrulation	peak_11	11_1	1.93e-07
Dorsal/ventral_pattern_formation	peak_11	11_3	0.00015
Endocrine_system_development	peak_12	12_2	2.76e-09
Epithelium_development	peak_12	12_2	2.76e-09
Embryonic_epithelial_tube_formation	peak_13	13_1	0.00039
Embryonic_limb_morphogenesis	peak_13	13_1	0.00041
Skeletal_system_morphogenesis	peak_13	13_1	0.00036
Brain_development	peak_13	13_3	2.48e-10
Forebrain_development	peak_13	13_3	3.05e-12
Generation_of_neurons	peak_13	13_3	2.43e-09
Head_development	peak_13	13_3	3.51e-11
Head_development	peak_14	14_2	6.43e-13
Embryonic_epithelial_tube_formation	peak_14	14_3	1.17e-05
Epithelial_tube_formation	peak_14	14_3	4.35e-06
Epithelial_tube_morphogenesis	peak_14	14_3	3.69e-05
Epithelial_tube_formation	peak_16	16_1	0.0199
Hindlimb_morphogenesis	peak_16	16_1	0.0199
Endocrine_system_development	peak_16	16_2	0.002
Epithelial_cell_differentiation	peak_16	16_2	0.0139
Axon	peak_16	16_3	0.0259
Neuron_projection	peak_16	16_3	0.0259
Epithelial_tube_morphogenesis	peak_17	17_1	2.06e-05
Epithelium_development	peak_17	17_1	1.49e-05
Brain_development	peak_17	17_3	4.26e-06
Forebrain_development	peak_17	17_3	2.83e-07
Head_development	peak_17	17_3	6.47e-07
Head_development	peak_19	19_2	2.8e-08
Gastrulation	peak_2	2_1	1.31e-07
Urogenital_system_development	peak_2	2_1	1.31e-07
Dorsal/ventral_pattern_formation	peak_2	2_3	0.00015
Cardiac_right_ventricle_morphogenesis	peak_21	21_3	8.57e-06
Endocrine_system_development	peak_21	21_3	6.5e-05
Neurogenesis	peak_22	22_1	4.29e-05
Regulation_of_neurogenesis	peak_22	22_1	1.32e-05
Regulation_of_neuron_differentiation	peak_22	22_1	1.25e-05
Segmentation	peak_22	22_1	2.35e-05
Endocrine_system_development	peak_22	22_2	0.00058
Sensory_organ_morphogenesis	peak_22	22_2	0.0074
Brain_development	peak_22	22_3	7.77e-12
Forebrain_development	peak_22	22_3	8.36e-14
Head_development	peak_22	22_3	1.24e-12
Epithelium_development	peak_23	23_1	1.49e-16
Cardiac_chamber_morphogenesis	peak_23	23_3	1.06e-09
Cardiac_muscle_tissue_development	peak_23	23_3	2.03e-09
Cardiac_ventricle_morphogenesis	peak_23	23_3	2.56e-09
Cardiocyte_differentiation	peak_23	23_3	1.58e-08
Heart_development	peak_23	23_3	3.8e-11
Muscle_structure_development	peak_23	23_3	1.06e-09
Striated_muscle_tissue_development	peak_23	23_3	1.11e-09
Axon	peak_24	24_1	0.0119
Distal_axon	peak_24	24_1	0.0119
Blood_vessel_development	peak_24	24_2	0.00028
Regulation_of_vasculature_development	peak_24	24_2	0.00016
Cardiac_right_ventricle_morphogenesis	peak_24	24_3	1.5e-06
Endocrine_system_development	peak_24	24_3	5.52e-07
Epithelium_development	peak_25	25_2	6.98e-15
Embryonic_skeletal_system_development	peak_25	25_4	2.64e-07
Embryonic_skeletal_system_morphogenesis	peak_25	25_4	3.05e-06
Skeletal_system_development	peak_25	25_4	3.91e-06
Digestive_tract_development	peak_26	26_1	0.00046
Digestive_tract_morphogenesis	peak_26	26_1	0.00077
Ureteric_bud_development	peak_26	26_1	0.00073
Cardiac_right_ventricle_morphogenesis	peak_26	26_2	0.00082
Endocrine_system_development	peak_26	26_2	1.82e-06
Regulation_of_stem_cell_differentiation	peak_26	26_2	0.001
Epithelium_development	peak_26	26_3	4.11e-12
Epithelial_tube_formation	peak_27	27_1	8.21e-06
Dendritic_shaft	peak_28	28_1	0.031
Generation_of_neurons	peak_28	28_1	8.61e-08
Regulation_of_branching_involved_in_prostate_gland_morphogenesis	peak_28	28_2	0.0034
Ureteric_bud_development	peak_28	28_2	0.0013
Digestive_system_development	peak_29	29_1	2.35e-06
Digestive_tract_development	peak_29	29_1	1.27e-05
Pancreas_development	peak_29	29_1	1.52e-05
Actomyosin_structure_organization	peak_29	29_2	0.0082
Embryonic_hindlimb_morphogenesis	peak_29	29_2	0.0038
Epithelium_development	peak_29	29_3	1.16e-09
Generation_of_neurons	peak_3	3_1	0.0329
Neurogenesis	peak_3	3_1	0.0181
Forebrain_development	peak_3	3_3	5e-06
Head_development	peak_3	3_3	2.27e-05
Stem_cell_population_maintenance	peak_3	3_3	0.0058
Epithelium_development	peak_30	30_1	1.75e-07
Pancreas_development	peak_30	30_1	1.75e-07
Regulation_of_mesenchymal_cell_apoptotic_process	peak_30	30_1	1.75e-07
Embryonic_hindlimb_morphogenesis	peak_30	30_2	0.0099
Endocrine_system_development	peak_30	30_3	3.16e-08
Epithelium_development	peak_30	30_3	7.63e-08
Pancreas_development	peak_31	31_3	4.21e-11
Cardiac_chamber_development	peak_32	32_1	3.26e-08
Cardiac_chamber_morphogenesis	peak_32	32_1	4.35e-08
Circulatory_system_development	peak_32	32_1	1.96e-10
Heart_development	peak_32	32_1	2.96e-08
Cardiac_muscle_cell_differentiation	peak_32	32_2	0.0064
Cardiac_ventricle_formation	peak_32	32_2	0.0074
Cardiac_ventricle_morphogenesis	peak_32	32_2	0.0063
Cardiocyte_differentiation	peak_32	32_2	0.00027
Embryonic_heart_tube_development	peak_32	32_2	0.0064
Pericardium_development	peak_32	32_2	0.00027
Positive_regulation_of_cardioblast_differentiation	peak_32	32_2	0.0064
Regulation_of_secondary_heart_field_cardioblast_proliferation	peak_32	32_2	0.0074
Circulatory_system_development	peak_32	32_3	1.07e-14
Heart_development	peak_32	32_3	7.24e-15
Mesenchyme_development	peak_34	34_1	3.15e-11
Outflow_tract_morphogenesis	peak_34	34_1	7.27e-10
Regulation_of_heart_morphogenesis	peak_34	34_1	1.23e-09
Cardiac_troponin_complex	peak_34	34_2	0.0077
Myofilament	peak_34	34_2	0.0499
Striated_muscle_thin_filament	peak_34	34_2	0.0452
Troponin_complex	peak_34	34_2	0.0177
Cardiac_right_ventricle_morphogenesis	peak_34	34_3	3.9e-09
Endocrine_system_development	peak_34	34_3	4.21e-06
Heart_looping	peak_34	34_3	2.52e-05
Epithelial_cell_differentiation	peak_35	35_1	1.14e-07
Epithelium_development	peak_35	35_1	4.9e-07
Embryonic_hindlimb_morphogenesis	peak_35	35_2	0.0062
Digestive_system_development	peak_35	35_3	6.04e-07
Digestive_tract_development	peak_35	35_3	5.79e-06
Pancreas_development	peak_35	35_3	4.96e-07
Endocrine_system_development	peak_36	36_1	1.07e-07
Collagen_network	peak_36	36_2	0.0308
Forebrain_development	peak_36	36_3	0.00099
Regulation_of_branching_involved_in_prostate_gland_morphogenesis	peak_36	36_4	0.0064
Reproductive_structure_development	peak_36	36_4	0.0363
Dendritic_shaft	peak_37	37_1	0.031
Generation_of_neurons	peak_37	37_1	8.61e-08
Cardiac_chamber_development	peak_37	37_2	1.14e-10
Cardiac_chamber_morphogenesis	peak_37	37_2	1.14e-10
Cardiac_troponin_complex	peak_37	37_2	0.0104
Cardiac_ventricle_development	peak_37	37_2	2.14e-09
Circulatory_system_development	peak_37	37_2	2.49e-12
Heart_development	peak_37	37_2	2.96e-11
Troponin_complex	peak_37	37_2	0.0239
Cardiac_septum_morphogenesis	peak_37	37_3	4.27e-10
Circulatory_system_development	peak_37	37_3	2.76e-09
Endocardial_cushion_morphogenesis	peak_37	37_3	1.74e-08
Mesenchyme_development	peak_37	37_3	1.2e-08
Outflow_tract_morphogenesis	peak_37	37_3	6.47e-12
Outflow_tract_septum_morphogenesis	peak_37	37_3	7.94e-09
Cardiac_ventricle_morphogenesis	peak_37	37_4	5.73e-05
Heart_development	peak_37	37_4	5.73e-05
Cell_proliferation_involved_in_kidney_development	peak_38	38_2	0.00012
Embryonic_limb_morphogenesis	peak_38	38_2	0.00013
Generation_of_neurons	peak_38	38_2	6.91e-05
Primary_neural_tube_formation	peak_38	38_2	6.91e-05
Regulation_of_neuron_differentiation	peak_38	38_2	6.34e-05
Regulation_of_neuron_projection_development	peak_38	38_2	6.91e-05
Brain_development	peak_38	38_3	0.00033
Dorsal/ventral_pattern_formation	peak_38	38_3	1.85e-05
Embryonic_camera-type_eye_morphogenesis	peak_38	38_3	0.00087
Regulation_of_neural_precursor_cell_proliferation	peak_38	38_3	0.00041
Telencephalon_regionalization	peak_38	38_3	0.00018
Forebrain_development	peak_38	38_4	7.22e-09
Limb_development	peak_38	38_4	2.15e-07
Dorsal/ventral_pattern_formation	peak_4	4_1	4.1e-05
Digestive_system_development	peak_4	4_2	0.0018
Digestive_tract_morphogenesis	peak_4	4_2	0.0018
Morphogenesis_of_a_branching_epithelium	peak_4	4_2	0.0022
Ossification	peak_4	4_2	0.0018
Osteoblast_differentiation	peak_4	4_2	0.0018
Ureteric_bud_development	peak_4	4_2	0.0017
Epithelial_cell_differentiation	peak_4	4_3	7.19e-05
Epithelium_development	peak_4	4_3	3.71e-06
Forebrain_development	peak_4	4_3	3.61e-05
Cardiac_chamber_development	peak_40	40_1	2.33e-10
Cardiac_chamber_morphogenesis	peak_40	40_1	2.33e-10
Cardiac_troponin_complex	peak_40	40_1	0.0137
Circulatory_system_development	peak_40	40_1	2.08e-11
Heart_development	peak_40	40_1	6.29e-10
Troponin_complex	peak_40	40_1	0.0315
Cardiac_chamber_morphogenesis	peak_40	40_3	3.16e-14
Circulatory_system_development	peak_40	40_3	3.71e-15
Heart_development	peak_40	40_3	5.03e-17
Mesenchyme_development	peak_40	40_3	7.78e-14
Reproductive_structure_development	peak_41	41_2	1.08e-06
Mesenchyme_development	peak_41	41_3	9.58e-16
Embryonic_skeletal_system_development	peak_41	41_4	2.64e-07
Embryonic_skeletal_system_morphogenesis	peak_41	41_4	3.05e-06
Skeletal_system_development	peak_41	41_4	3.91e-06
Epithelium_development	peak_42	42_3	2.43e-16
Forebrain_development	peak_43	43_2	1.48e-12
Embryonic_limb_morphogenesis	peak_43	43_3	2.44e-05
Neurogenesis	peak_43	43_3	3.98e-05
Primary_neural_tube_formation	peak_43	43_3	3.38e-05
Regulation_of_neuron_differentiation	peak_43	43_3	3.55e-05
Mesenchyme_development	peak_44	44_3	5.06e-12
Embryonic_limb_morphogenesis	peak_46	46_1	2.85e-05
Generation_of_neurons	peak_46	46_1	2.85e-05
Neurogenesis	peak_46	46_1	2.85e-05
Primary_neural_tube_formation	peak_46	46_1	2.85e-05
Embryonic_camera-type_eye_morphogenesis	peak_46	46_2	0.00074
Epithelial_cell_differentiation	peak_46	46_2	0.0013
Head_development	peak_46	46_2	0.0029
Sensory_organ_morphogenesis	peak_46	46_2	0.00051
Forebrain_development	peak_46	46_3	2.65e-13
Head_development	peak_46	46_3	2.19e-13
Mesenchyme_development	peak_47	47_1	2.75e-13
Embryonic_skeletal_system_development	peak_47	47_2	2.64e-07
Embryonic_skeletal_system_morphogenesis	peak_47	47_2	3.05e-06
Skeletal_system_development	peak_47	47_2	3.91e-06
Embryonic_epithelial_tube_formation	peak_6	6_2	0.00043
Kidney_epithelium_development	peak_6	6_2	0.00054
Ureteric_bud_development	peak_6	6_2	0.00071
Axon	peak_7	7_1	0.041
Neuron_projection	peak_7	7_1	0.041
Cardiac_right_ventricle_morphogenesis	peak_7	7_3	0.00021
Endocrine_system_development	peak_7	7_3	5.52e-09
Epithelium_development	peak_7	7_3	0.00074
Spleen_development	peak_7	7_3	0.00082
Embryonic_skeletal_system_morphogenesis	peak_9	9_1	0.0015
Adenohypophysis_development	peak_9	9_2	0.0287
Forebrain_development	peak_9	9_2	0.00032
Stem_cell_differentiation	peak_9	9_3	9.36e-13
